# Distributed control circuits across a brain-and-cord connectome

**DOI:** 10.1101/2025.07.31.667571

**Authors:** Alexander Shakeel Bates, Jasper S. Phelps, Minsu Kim, Helen H. Yang, Arie Matsliah, Zaki Ajabi, Eric Perlman, Kevin M. Delgado, Mohammed Abdal Monium Osman, Christopher K. Salmon, Jay Gager, Benjamin Silverman, Sophia Renauld, Farzaan Salman, Janki Patel, Matthew F. Collie, Jingxuan Fan, Diego A. Pacheco, Yunzhi Zhao, Wenyi Zhang, Laia Serratosa Capdevila, Ruairí J.V. Roberts, Eva J. Munnelly, Nina Griggs, Helen Langley, Borja Moya-Llamas, Zuoyu Zhang, Ryan T. Maloney, Szi-chieh Yu, Amy R. Sterling, Marissa Sorek, Krzysztof Kruk, Nikitas Serafetinidis, Serene Dhawan, Finja Klemm, Paul Brooks, Ellen Lesser, Jessica M. Jones, Sara E. Pierce-Lundgren, Su-Yee Lee, Yichen Luo, Andrew P. Cook, Theresa H. McKim, Dimitrios Stasi Giakoumas, Benjamin Gorko, Emily C. Kophs, Tjalda Falt, Alexa M. Negron-Morales, Austin Burke, James Hebditch, Kyle P. Willie, Ryan Willie, Sergiy Popovych, Nico Kemnitz, Dodam Ih, Kisuk Lee, Ran Lu, Akhilesh Halageri, J. Alexander Bae, Ben Jourdan, Gregory Schwartzman, Damian D. Demarest, Emily Behnke, Doug Bland, Anne Kristiansen, Jaime Skelton, Tom Stocks, Dustin Garner, Anthony Hernandez, Sandeep Kumar, The BANC-FlyWire Consortium, Kevin C. Daly, Sven Dorkenwald, Forrest Collman, Marie P. Suver, Lisa M. Fenk, Michael J. Pankratz, Zepeng Yao, Stephen J. Huston, Tomke Stürner, Gregory S.X.E. Jefferis, Katharina Eichler, Andrew M. Seeds, Stefanie Hampel, Sweta Agrawal, Tatsuo S. Okubo, Meet Zandawala, Thomas Macrina, Diane-Yayra Adjavon, Jan Funke, John C. Tuthill, Anthony Azevedo, H. Sebastian Seung, Benjamin L. de Bivort, Mala Murthy, Jan Drugowitsch, Rachel I. Wilson, Wei-Chung Allen Lee

## Abstract

Just as genomes revolutionized molecular genetics, connectomes (maps of neurons and synapses) are transforming neuroscience. To date, the only species with complete connectomes are worms^1–3^ and sea squirts^4^ (10^3^-10^4^ synapses). By contrast, the fruit fly is more complex (10^8^ synaptic connections), with a brain that supports learning and spatial memory^5,6^ and an intricate ventral nerve cord analogous to the vertebrate spinal cord^7–11^. Here we report the first densely reconstructed adult fly connectome that unites the brain and ventral nerve cord, and we leverage this resource to investigate principles of neural control. We show that effector neurons (motor neurons, endocrine cells and efferent neurons targeting the viscera) are primarily influenced by sensory neurons in the same body part, forming local feedback loops. These local loops are linked by long-range circuits involving ascending and descending neurons organized into behavior-centric modules. Single ascending and descending neurons are often positioned to influence the voluntary movements of multiple body parts, together with the endocrine cells or visceral organs that support those movements. Brain regions involved in learning and navigation supervise these circuits. These results reveal an architecture that is distributed, parallelized and embodied, reminiscent of distributed control architectures in engineered systems^12,13^.
