## Supplementary material for "Distributed control circuits across a brain-and-cord connectome": supplemental_data_1.csv

flow	super_class	cell_class	cell_sub_class	cell_type	region	side	cell_function	cell_function_detailed	peripheral_target_type	body_part_sensory	body_part_effector	nerve	hemilineage	sexually_dimorphic	neurotransmitter_verified	neuropeptide_verified	neurotransmitter_predicted	other_names	fafb_783_cell_type	manc_121_cell_type	fanc_1116_cell_type	hemibrain_121_cell_type	fafb_783_match_id	manc_121_match_id	fanc_1116_match_id	hemibrain_121_match_id
afferent	ascending	abdomen_motor_neuron	abdomen_multidendritic_neuron	[string]	brain	left	antenna_motor	alcoholic_fermentation_volatile	accessory_tibia_flexor_muscle	abdomen	abdomen	abdominal_nerve_trunk	00A	dimorphic	acetylcholine	amn	acetylcholine	[string]	[string]	[string]	[string]	[string]	[integer64]	[integer]	[integer]	[integer]
efferent	ascending_visceral_circulatory	amacrine_medulla	abdomen_neurosecretory_cell		central_brain	midline	anti_diuresis	amino_acids	accessory_trochanter_flexor_muscle	abdominal_wall	antenna	left_accessory_pharyngeal_nerve	00B	female-specific	dopamine	AstA	dopamine
intrinsic	central_brain_intrinsic	antenna_motor_neuron	abdomen_orphan_neuron		neck_connective	right	aorta	animal_matter_volatile	adductor_muscle	antenna	corpus_allatum	left_antennal_nerve	01A	isomorphic	gaba	AstC	gaba
	descending	antennal_lobe_centrifugal_neuron	abdomen_oxygenation_neuron		optic_lobe		auditory	auditory_high_frequency	antenna_muscle	anterior_digestive_tract	crop	left_anterior_dorsal_mesothoracic_nerve	01B		glutamate	Capa	glutamate
	glia	antennal_lobe_local_neuron	abdomen_strand_neuron		ventral_nerve_cord		cardiostimulation	auditory_low_frequency	b1_muscle	aorta	digestive_tract	left_cervical_nerve	02A		glycine	CCAP	histamine
	motor	antennal_lobe_output_neuron	abdominal_ppk_neuron				crop_motor	aversive	b2_muscle	coxa	eye	left_corpus_cardiacum_nerve	03A		histamine	CCHa1	octopamine
	optic_lobe_intrinsic	antennal_lobe_projection_neuron	abdominal_terminalia_bristle				diuresis	aversive_volatile	b3_muscle	dorsal_cibarial_sense_organ	front_leg	left_dorsal_metathoracic_nerve	03B		nitric_oxide	CNMa	serotonin
	sensory	aorta_sensory_neuron	abdominal_wall_multidendritic_neuron				energy_metabolism	bitter	bristle	eye	haltere	left_dorsal_prothoracic_nerve	04A		octopamine	Crz	tyramine
	sensory_ascending	ascending_neuron	antenna_bristle_neuron				feeding_suppression	bitter_Gr33a	campaniform_sensillum	front_leg	hind_leg	left_eye_nerve	04B		serotonin	dARC1
	sensory_descending	bristle_neuron	antenna_campaniform_sensillum_neuron				food_intake	Capa	campaniform_sensillum_neuron	frontal	middle_leg	left_first_abdominal_nerve	05B		tyramine	Dh31
	ventral_nerve_cord_intrinsic	campaniform_sensillum_neuron	antenna_hygrosensory_receptor_neuron				gustatory	carbon_dioxide_volatile	chordotonal_organ	frontoorbital	neck	left_fourth_abdominal_nerve	06A			Dh44
	visceral_circulatory	central_complex_input_neuron	antenna_olfactory_receptor_neuron				gustatory_tactile	contact_pheromone	CoHP3	haltere	neurohemal_complex	left_maxillary_labial_nerve	06B			dNPF
	visual_centrifugal	central_complex_intrinsic_neuron	antenna_orphan_neuron				gut_motility	contractile	CoHP4	haustellum	pharynx	left_maxillary-labial_nerve	07B			Dsk
	visual_projection	central_complex_output_neuron	antenna_thermosensory_receptor_neuron				haltere_motor	cooling	CoHP8	hemolymph_sensory	proboscis	left_mesothoracic_accessory_nerve	08A			Eh
		centrifugal_lobula	anterior_digestive_tract_internal_taste_sensillum_gustatory_neuron				haltere_power	crop_entry	crop_muscle	hind_leg	reproductive_tract	left_mesothoracic_leg_nerve	08B			FMRFa
		centrifugal_lobula_lobula_plate	anterior_digestive_tract_multidendritic_neuron				haltere_steering	Crz	depressor_muscle	interocellar	retrocerebral_complex	left_metathoracic_leg_nerve	09A			Hug
		centrifugal_lobula_lobula_plate_medulla	ANXXX986				hormone_regulation	dARC1	dorsal_longitudinal_muscle	interommatidial	salivary_gland	left_occipital_nerve	09B			Ilp2
		centrifugal_lobula_medulla	ANXXX986s				hygrosensory	decaying_fruit_volatile	dorsoventral_muscle	labellum	scape	left_pharyngeal_nerve	10B			Ilp3
		centrifugal_lobula_plate	aorta_sensory_neuron				interoceptive	Dh31	dorsoventral_muscle_linking_cervical_sclerite_and_condyle_1	labral_or_ventral_cibarial_sense_organ	unknown	left_pharyngeal_nerve_or_accessory_pharyngeal_nerve	11A			Ilp5
		centrifugal_medulla	APDN3				jump_escape	Dh44	dorsoventral_muscle_linking_cervical_sclerite_and_condyle_2	labral_sense_organ_or_fishtrap_bristles	unknown_thoracic_abdominal	left_posterior_dorsal_mesothoracic_nerve	11B			ITP
		centrifugal_medulla_lobula	BiT				leg_motor	direction	external_taste_sensillum	maxillary_palp	unknown_thoracic_abdominal_segmental	left_prosternal_nerve	12A			Lk
		centrifugal_medulla_lobula_lobula_plate	corpus_allatum_neurosecretory_cell				myomodulation	dry	femur_reductor_muscle	metathoracic_chordotonal_organ	ureter	left_prothoracic_accessory_nerve	12B			Mip
		chordotonal_organ_neuron	digestive_tract_neurosecretory_cell				neck_motor	evaporation	hair_plate	middle_leg	uterus	left_prothoracic_chordotonal_nerve	13A			Ms
		circadian_neuron	DN1a				nociception	extend_coxa_trochanter_joint	haltere_basalare_muscle	neck	wing	left_prothoracic_leg_nerve	13B			Natalisin
		crop_motor_neuron	DN1p				olfactory	extend_femur_tibia_joint	haltere_dorsoventral_muscle	occipital_dorsal		left_second_abdominal_nerve	14A			NPF
		descending_neuron	DN3				osmotic_balance	extend_tibia_tarsus_joint	hi1_muscle	ocellar		left_stomodeal_nerve	14B			Nplp1
		distal_medulla	EB_input				ovulation	fatty_acids	hi2_muscle	orbital		left_stomodeal_nerve?	15B			Orcokinin
		distal_medulla_dorsal_rim_area	ExR				oxygenation	flex_coxa_trochanter_joint	hiii2_muscle	pharynx		left_third_abdominal_nerve	16B			Pdf
		external_taste_sensillum_neuron	eye_bristle_neuron				pain_threshold	flex_femur_tibia_joint	hygrosensory_sensillum	postocellar		left_ventral_cervical_nerve	17A			Proc
		eye_motor_neuron	FB_tangential				pharynx_motor	flex_tibia_tarsus_joint	i1_muscle	postorbital_dorsal		left_ventral_prothoracic_nerve	17B			SIFa
		hair_plate_neuron	FC				post_mating_responses	FMRFa	i2_muscle	postorbital_ventral		ocellar_nerve	17X			sNPF
		haltere_motor_neuron	FR				proboscis_motor	fruity_volatile	iii1_muscle	prosternal_organ		right_accessory_pharyngeal_nerve	18B			Spab
		hygrosensory_receptor_neuron	front_leg_bilateral_campaniform_sensillum_neuron				proprioception	Gr28a	iii3_muscle	reproductive_tract		right_antennal_nerve	18X			Tk
		internal_sensillum_tactile_neuron	front_leg_bristle_neuron				putative_nociception	Gr33a	iii4_muscle	retina		right_anterior_dorsal_mesothoracic_nerve	19A			Trissin
		internal_taste_sensillum_gustatory_neuron	front_leg_campaniform_sensillum_neuron				retina_motor	Gr43a	internal_sensillum	thorax		right_cervical_nerve	19B
		internal_taste_sensillum_neuron	front_leg_chordotonal_organ_neuron				salivary_motor	Gr5a	internal_taste_sensillum	trochanter		right_corpus_cardiacum_nerve	20A.22A
		kenyon_cell	front_leg_claw_chordotonal_organ_neuron				stress_tolerance	Gr64e	internal_thermosensory_receptor	unknown		right_dorsal_metathoracic_nerve	20B.21B.22B
		lamina_monopolar	front_leg_club_chordotonal_organ_neuron				tactile	Gr64f	iv1_muscle	uterus		right_dorsal_prothoracic_nerve	21A
		lamina_tangential	front_leg_hair_plate_neuron				thermosensory	Gr66a	iv2_muscle	vibrissa		right_eye_nerve	21X
		lamina_wide_field	front_leg_hook_chordotonal_organ_neuron				unknown_mechanosensory	Gr77a	iv3_muscle	wheelers_organ		right_first_abdominal_nerve	23B
		lateral_horn_centrifugal_neuron	front_leg_motor_neuron				unknown_vnc_efferent	heating	iv4_muscle	wing		right_fourth_abdominal_nerve	24B.25B
		lateral_horn_local_neuron	front_leg_multidendritic_neuron				visceral_chemosensation	heavy_metal	leg_muscle	wing_base		right_maxillary_labial_nerve	26X
		lateral_horn_output_neuron	front_leg_neurosecretory_cell				visceral_mechanosensation	Hug	levator_muscle	wing_margin		right_maxillary-labial_nerve	27X
		leg_motor_neuron	front_leg_orphan_neuron				visual_achromatic	humid	long_tendon_muscle	wing_tegula		right_mesothoracic_accessory_nerve	ALad1
		lobula_columnar	front_leg_taste_bristle_gustatory_neuron				visual_chromatic	Ilp2	m13_muscle			right_mesothoracic_leg_nerve	ALad1__prim
		lobula_intrinsic	front_leg_taste_bristle_neuron				visual_ocellar	Ilp3	multidendritic			right_metathoracic_leg_nerve	ALl1_dorsal
		lobula_lobula_plate_columnar	front_leg_taste_bristle_tactile_neuron				visual_polarized_light	Ilp5	neck_muscle			right_occipital_nerve	ALl1_ventral
		lobula_lobula_plate_tangential	frontal_bristle_neuron				wing_power	ingested_material	nutrient_receptor			right_pharyngeal_nerve	ALlv1
		lobula_medulla_amacrine	frontoorbital_bristle_neuron				wing_steering	internal_thermosensory	oblique_horizontal_muscle			right_pharyngeal_nerve_or_accessory_pharyngeal_nerve	ALv1
		lobula_medulla_tangential	FS				wing_tension	Ir100a	oblique_horizontal_muscle_or_transverse_horizontal_muscle			right_posterior_dorsal_mesothoracic_nerve	ALv2
		lobula_plate_columnar	haltere_bristle_neuron					Ir10a	olfactory_sensillum			right_prosternal_nerve	AOTUv1_medial
		lobula_plate_intrinsic	haltere_campaniform_sensillum_neuron					Ir21a	orphan			right_prothoracic_accessory_nerve	AOTUv1_ventral
		lobula_plate_lobula_columnar	haltere_chordotonal_organ_neuron					Ir40a	pharynx_m10_muscle			right_prothoracic_chordotonal_nerve	AOTUv2
		lobula_plate_tangential_cell	haltere_orphan_neuron					Ir47a	pharynx_m11d_muscle			right_prothoracic_leg_nerve	AOTUv3_dorsal
		lobula_tangential	haltere_power_neuron					Ir52a	pharynx_m11v_muscle			right_second_abdominal_nerve	AOTUv3_ventral
		medial_antennal_lobula	haltere_steering_neuron					Ir52b	pharynx_m12d_muscle			right_stomodeal_nerve	AOTUv4_dorsal
		medulla_intrinsic	haltere_thoracic_abdominal_segmental_sensory_neuron					Ir56b	photoreceptor			right_ventral_cervical_nerve	AOTUv4_ventral
		medulla_lobula_lobula_plate_amacrine	haustellum_bristle_neuron					Ir56d	pleural_remotor_and_abductor_muscle			right_ventral_prothoracic_nerve	CLp1
		medulla_lobula_plate	hDelta					Ir56d_or_Gr64e	pleurosternal_muscle				CLp1_or_SLPpm2
		medulla_lobula_tangential	hemolymph_sensory_neuron					Ir60d	proboscis_m1_muscle				CLp2
		medulla_medulla	hind_leg_bilateral_campaniform_sensillum_neuron					Ir67c	proboscis_m2da_muscle				CREa1_dorsal
		medulla_tangential	hind_leg_bristle_neuron					Ir68a	proboscis_m2db_muscle				CREa1_ventral
		medulla_tubercle	hind_leg_chordotonal_organ_neuron					Ir94e	proboscis_m2v_muscle				CREa2_medial
		multidendritic_neuron	hind_leg_claw_chordotonal_organ_neuron					ITP	proboscis_m3l_muscle				CREa2_ventral
		mushroom_body_dopaminergic_neuron	hind_leg_club_chordotonal_organ_neuron					joint_angle	proboscis_m3m_muscle				CREl1
		mushroom_body_extrinsic_neuron	hind_leg_hair_plate_neuron					labellar_spreading	proboscis_m4a_muscle				DILP__prim
		mushroom_body_output_neuron	hind_leg_hook_chordotonal_organ_neuron					Lk	proboscis_m4b_muscle				DL1_dorsal
		neck_motor_neuron	hind_leg_motor_neuron					low_salt	proboscis_m5_muscle				DL1_ventral
		nutrient_sensory_neuron	hind_leg_multidendritic_neuron					mechanical_strain	proboscis_m6_muscle				DL2_dorsal
		ocellar_centrifugal_neuron	hind_leg_neurosecretory_cell					move_coxa_anterior	proboscis_m7_muscle				DL2_ventral
		ocellar_intrinsic_neuron	hind_leg_orphan_neuron					move_coxa_medial	proboscis_m8_muscle				DM1_antero_dorsal
		ocellar_projection_neuron	hind_leg_taste_bristle_gustatory_neuron					move_coxa_posterior	proboscis_m9_muscle				DM1_antero_ventral
		olfactory_receptor_neuron	hind_leg_taste_bristle_tactile_neuron					move_coxa_posterior_lateral	proboscis_muscle				DM1_CX_d2
		optic_anterior	internal_thermosensory_receptor_neuron					Ms	ps1_muscle				DM1_CX_p
		optic_lobe_intrinsic_centrifugal	interocellar_bristle_neuron					neck_pitch	ps2_muscle				DM1_CX_v
		orphan_neuron	interommatidial_bristle_neuron					neck_roll	retina_muscle				DM1_dorsal
		pars_intercerebralis_neurosecretory_cell	johnstons_organ_A_neuron					neck_roll_pitch	sclerite_rotator_muscle				DM1_posterior
		pars_lateralis_neurosecretory_cell	johnstons_organ_B_neuron					neck_yaw	sex_peptide_receptor				DM2_central
		peripheral_intrinsic_neuron	johnstons_organ_C_neuron					pharyngeal_pumping	sternal_adductor_muscle				DM2_CX_d1
		pharynx_motor_neuron	johnstons_organ_D_neuron					phasic_wing_steering	sternal_anterior_rotator_muscle				DM2_CX_d2
		photoreceptor_neuron	johnstons_organ_E_neuron					pheromone	sternal_posterior_rotator_muscle				DM2_CX_p
		proboscis_motor_neuron	johnstons_organ_F_neuron					pheromone_volatile	sternotrochanter_extensor_muscle				DM2_CX_v
		proximal_distal_medulla_tangential	johnstons_organ_other_neuron					plant_matter_volatile	strand				DM2_or_DM3_posterior
		proximal_medulla	KCa'b'					position	tarsus_depressor_muscle				DM3__prim
		reproductive_tract_sensory_neuron	KCab					ppk23	tarsus_levator_muscle				DM3_CX_d1
		salivary_motor_neuron	KCapbp					ppk25	taste_bristle				DM3_CX_d2
		sequential_leg_neuromeres	KCg					ppk28	taste_peg				DM3_CX_p
		serpentine_medulla	labellum_bristle_neuron					proboscis_positioning	tergopleural_promotor_muscle				DM3_CX_v
		single_leg_neuromere	labellum_external_taste_sensillum_neuron					pull_long_tendon	tergotrochanter_extensor_muscle				DM3_dorso_lateral
		strand_neuron	labellum_orphan_neuron					putative_nociception	thermosensory_sensillum				DM3_dorso_medial
		subesophageal_zone_neurosecretory_cell	labellum_taste_bristle_gustatory_neuron					reproductive_tract_chemosensation	tibia_extensor_muscle				DM4__prim
		subesophageal_zone_projection_neuron	labellum_taste_peg_gustatory_neuron					reproductive_tract_mechanosensation	tibia_flexor_muscle				DM4_CX_d1
		taste_bristle_gustatory_neuron	labellum_taste_peg_neuron					sNPF	tp1_muscle				DM4_CX_d2
		taste_bristle_neuron	labellum_taste_peg_tactile_neuron					stretch	tp2_muscle				DM4_CX_d3
		taste_bristle_tactile_neuron	LNd					sugar	tpn_muscle				DM4_CX_p
		taste_peg_gustatory_neuron	LPN					sweet	transverse_horizontal_1_muscle				DM4_CX_v
		taste_peg_neuron	mAL					Tk	transverse_horizontal_2_muscle				DM4_dorsal
		taste_peg_tactile_neuron	maxillary_palp_bristle_neuron					tonic_wing_steering	trochanter_extensor_muscle				DM4_ventral
		thermosensory_receptor_neuron	maxillary_palp_olfactory_receptor_neuron					unknown_leg_movement	trochanter_flexor_muscle				DM5_central
		thoracic_abdominal_segmental_motor_neuron	metathoracic_chordotonal_organ_neuron					vibro_position	unknown_thoracic_abdominal_segmental				DM5_ventral
		thoracic_abdominal_segmental_sensory_neuron	middle_leg_bilateral_campaniform_sensillum_neuron					vibro_tactile	ventral_longitudinal_1_muscle				DM6__prim
		translobula_plate	middle_leg_bristle_neuron					water	ventral_longitudinal_2_muscle				DM6_central1
		transmedullary	middle_leg_campaniform_sensillum_neuron					yeasty_volatile					DM6_central2
		transmedullary_y	middle_leg_chordotonal_organ_neuron										DM6_dorso_lateral
		transverse_neuron	middle_leg_claw_chordotonal_organ_neuron										DM6_dorso_medial
		tubercular_bulbar_neuron	middle_leg_club_chordotonal_organ_neuron										DM6_IbSpsP
		unknown_motor_neuron	middle_leg_hair_plate_neuron										DM6_posterior
		unknown_thoracic_abdominal_motor_neuron	middle_leg_hook_chordotonal_organ_neuron										DM6_ventral
		uterus_motor_neuron	middle_leg_motor_neuron										EBa1
		ventral_nerve_cord_centrifugal	middle_leg_multidendritic_neuron										FLAa1
		ventral_nerve_cord_centripetal	middle_leg_neurosecretory_cell										FLAa2
		ventral_nerve_cord_dorsal	middle_leg_orphan_neuron										FLAa3
		ventral_nerve_cord_neurosecretory_cell	middle_leg_taste_bristle_gustatory_neuron										LALa1_anterior
		ventral_nerve_cord_serially_convergent	middle_leg_taste_bristle_neuron										LALa1_posterior
		wedge_projection_neuron	multiglomerular_projection_neuron										LALv1_dorsal
		wing_motor_neuron	neck_chordotonal_organ_neuron										LALv1_ventral
		y_neuron	neck_neurosecretory_cell										LB0_anterior
			neck_pitch_motor_neuron										LB0_posterior
			neck_roll_motor_neuron										LB11
			neck_roll_pitch_motor_neuron										LB11__prim
			neck_yaw_motor_neuron										LB12
			neurohemal_complex_neurosecretory_cell										LB12__prim
			NO_input										LB19
			occipital_dorsal_bristle_neuron										LB19__prim
			ocellar_bristle_neuron										LB23
			orbital_bristle_neuron										LB23__prim
			PAM_dopaminergic_neuron										LB3
			PB_input										LB3__prim
			PB_intrinsic										LB5
			PEG										LB5__prim
			PEN										LB6
			PFG										LB6__prim
			PFL										LB7
			PFN										LB7__prim
			PFR										LHa1
			pharynx_internal_sensillum_tactile_neuron										LHa2
			pharynx_internal_taste_sensillum_gustatory_neuron										LHa3
			pharynx_internal_taste_sensillum_neuron										LHd1
			posterior_uterine_sensory_neuron										LHd2
			postocellar_bristle_neuron										LHl1
			postorbital_dorsal_bristle_neuron										LHl1__prim
			postorbital_ventral_bristle_neuron										LHl2_dorsal
			PPL1_dopaminergic_neuron										LHl2_ventral
			PPL2_dopaminergic_neuron										LHl3
			PPM_dopaminergic_neuron										LHl4_dorsal
			prosternal_hair_plate_neuron										LHl4_posterior
			putative_front_leg_claw_chordotonal_organ_neuron										LHp1
			putative_front_leg_hair_plate_neuron										LHp2
			putative_hind_leg_club_chordotonal_organ_neuron										LHp3
			reproductive_tract_neurosecretory_cell										MBp1
			retina_photoreceptor_neuron										MBp2
			retrocerebral_complex_neurosecretory_cell										MBp3
			sex_peptide_sensory_neuron										MBp4
			thorax_bristle_neuron										MD_SA1
			thorax_campaniform_sensillum_neuron										MD_SA1__prim
			thorax_multidendritic_neuron										MD0__prim
			thorax_orphan_neuron										MD3
			thorax_thoracic_abdominal_segmental_sensory_neuron										MX0__prim
			uniglomerular_projection_neuron										MX12
			unknown_orphan_neuron										MX12__prim
			ureter_neurosecretory_cell										MX3
			vDelta										MX7
			ventral_nerve_cord_bilateral_interconnecting										MX7__prim
			ventral_nerve_cord_bilateral_restricted										no_lineage
			ventral_nerve_cord_contralateral_interconnecting										PBp1
			ventral_nerve_cord_contralateral_restricted										primary
			ventral_nerve_cord_ipsilateral_interconnecting										PSa1
			ventral_nerve_cord_ipsilateral_restricted										PSp1
			vibrissa_bristle_neuron										PSp2
			wheelers_chordotonal_organ_neuron										PSp3
			wing_base_campaniform_sensillum_neuron										putative_primary
			wing_base_chordotonal_organ_neuron										SIPa1_dorsal
			wing_campaniform_sensillum_neuron										SIPa1_ventral
			wing_margin_bristle_neuron										SIPp1
			wing_margin_taste_bristle_gustatory_neuron										SLPa&l1_anterior
			wing_multidendritic_neuron										SLPa&l1_lateral
			wing_neurosecretory_cell										SLPad1_anterior
			wing_peripheral_intrinsic_neuron										SLPad1_posterior
			wing_power_motor_neuron										SLPal1
			wing_steering_motor_neuron										SLPal2
			wing_tegula_campaniform_sensillum_neuron										SLPal3_and_SLPal4_dorsal
			wing_tegula_chordotonal_organ_neuron										SLPal5
			wing_tegula_hair_plate_neuron										SLPav1_lateral
			wing_tegula_orphan_neuron										SLPav1_medial
			wing_tension_motor_neuron										SLPav2
													SLPav3
													SLPp&v1_posterior
													SLPp&v1_ventral
													SLPpl1
													SLPpl2
													SLPpl3
													SLPpm1
													SLPpm2
													SLPpm3
													SLPpm4
													SMPad1
													SMPad2
													SMPad3
													SMPp&v1_posterior
													SMPp&v1_ventral
													SMPpd1
													SMPpd2
													SMPpm1
													SMPpv1
													SMPpv2_dorsal
													SMPpv2_ventral
													TBD
													TRdl_a
													TRdl_a__prim
													TRdl_b
													TRdl_b__prim
													TRdm
													VESa1
													VESa2
													VLPa1_lateral
													VLPa1_medial
													VLPa2
													VLPd&p1_dorsal
													VLPd&p1_posterior
													VLPd1
													VLPl&d1_dorsal
													VLPl&d1_lateral
													VLPl&p1_lateral
													VLPl&p1_posterior
													VLPl&p2_lateral
													VLPl&p2_posterior
													VLPl1_or_VLPl5
													VLPl2_lateral
													VLPl2_medial
													VLPl2_posterior
													VLPl4_anterior
													VLPl4_dorsal
													VLPp&l1__prim
													VLPp&l1_anterior
													VLPp&l1_lateral
													VLPp&l1_posterior
													VLPp1
													VLPp2
													VLPp2__prim
													VPNd1
													VPNd2
													VPNd3
													VPNl&d1_dorsal
													VPNl&d1_lateral
													VPNl&d1_medial_Lee
													VPNp&v1_posterior
													VPNp&v1_ventral
													VPNp1_lateral
													VPNp1_medial
													VPNp2
													VPNp3
													VPNv1
													VPNv2
													WEDa1
													WEDa2
													WEDd1
													WEDd2
