## Supplementary material for "Distributed control circuits across a brain-and-cord connectome": supplemental_data_7.csv

cell_type	other_names	super_class	cell_function	citations	doi
VST1	NA	visual_projection	visual_vertical_widefieldmotion	Zhao et al 2024	NA
VST2	NA	visual_projection	visual_vertical_widefieldmotion	Zhao et al 2024	NA
LPT50	NA	visual_projection	visual_vertical_widefieldmotion	Zhao et al 2024	NA
LPT49	NA	visual_projection	visual_vertical_widefieldmotion	Zhao et al 2024	NA
LPT31	NA	visual_projection	visual_vertical_widefieldmotion	Zhao et al 2024	NA
LPT30	NA	visual_projection	visual_vertical_widefieldmotion	Zhao et al 2024	NA
LPT28	NA	visual_projection	visual_vertical_widefieldmotion	Zhao et al 2024	NA
LPT27	NA	visual_projection	visual_vertical_widefieldmotion	Zhao et al 2024	NA
LPT26	NA	visual_projection	visual_horizontal_widefieldmotion	Zhao et al 2024	NA
LPT23	NA	visual_projection	visual_horizontal_widefieldmotion	Zhao et al 2024	NA
LPT22	NA	visual_projection	visual_horizontal_widefieldmotion	Zhao et al 2024	NA
LPT21	NA	visual_projection	visual_horizontal_widefieldmotion	Zhao et al 2024	NA
LPT04_HST	LPT04, HST	visual_projection	visual_horizontal_widefieldmotion	Zhao et al 2024	NA
LPT48_vCal3	LPT48, vCal3	visual_projection	visual_vertical_widefieldmotion	Zhao et al 2024	NA
LPT47_vCal2	LPT47, vCal2	visual_projection	visual_vertical_widefieldmotion	Zhao et al 2024	NA
vCal1	NA	visual_projection	visual_vertical_widefieldmotion	Zhao et al 2024	NA
LPT45_dCal1	LPT45, dCal1	visual_projection	visual_vertical_widefieldmotion	Zhao et al 2024	NA
Nod5	NA	visual_projection	visual_vertical_widefieldmotion	Zhao et al 2024	NA
LPT42_Nod4	LPT42, Nod4	visual_projection	visual_horizontal_widefieldmotion	Zhao et al 2024	NA
Nod3	NA	visual_projection	visual_horizontal_widefieldmotion	Zhao et al 2024	NA
Nod2	NA	visual_projection	visual_horizontal_widefieldmotion	Zhao et al 2024	NA
Nod1	NA	visual_projection	visual_horizontal_widefieldmotion	Zhao et al 2024	NA
V1	NA	visual_projection	visual_vertical_widefieldmotion	Wei et al 2020	NA
FD3	NA	visual_projection	visual_horizontal_widefieldmotion	Wei et al 2020	NA
FD1	NA	visual_projection	visual_horizontal_widefieldmotion	Wei et al 2020	NA
H1	NA	visual_projection	visual_horizontal_widefieldmotion	Wei et al 2020	NA
vCH	NA	visual_projection	visual_horizontal_widefieldmotion	Wei et al 2020	NA
dCH	NA	visual_projection	visual_horizontal_widefieldmotion	Wei et al 2020	NA
DNp05	NA	descending	escape_takeoff	putative, Cheong & Eichler 2023	NA
DNa01	NA	descending	steering	Rayshubskiy et al 2020	NA
DNa05	NA	descending	flight	putative, Cheong & Eichler 2023	NA
DNa02	NA	descending	steering	Rayshubskiy et al 2020, Yang et al 2024	NA
DNa03	NA	descending	steering	Feng et al 2024	NA
DNa11	NA	descending	steering	Feng et al 2024	NA
DNae003	NA	descending	steering	Feng et al 2024	NA
DNa15	NA	descending	flight	Ros et al 2024	NA
DNp20	DNOVS1	descending	flight	Suver et al., 2016	NA
DNp22	DNOVS1	descending	ocellar	Suver et al., 2016	NA
DNb01	NA	descending	flight	Ros et al 2024	NA
DNb02	NA	descending	steering	Braun et al. 2024	NA
DNb05	NA	descending	steering	Yang et al 2024	NA
DNb06	NA	descending	steering	Yang et al 2024	NA
DNg02	NA	descending	flight	Namiki et al 2022	NA
DNg07	NA	descending	flight	Namiki et al 2022	NA
DNg12	NA	descending	grooming	Guo et al 2022; Pugliese et al 2025	NA
DNg13	NA	descending	steering	Yang et al 2024	NA
DNg14	NA	descending	abdomen_motion	Braun et al. 2024	NA
DNg75	cDN1	descending	walking	Sapkal et al. 2024	NA
DNg97	oDN1	descending	walking	Sapkal et al. 2024	NA
DNp01	giant_fiber	descending	escape_takeoff	Lima et al. 2005	NA
DNge050	BDN4	descending	walking	Sapkal et al. 2024	NA
DNge053	BDN1	descending	walking	Sapkal et al. 2024	NA
DNg28	bitter-SEL	descending	feeding	Yao and Scott 2022 (immuno)	NA
DNg55	BDN3	descending	steering	Sapkal et al. 2024 (downstream BPNs)	NA
DNg62	aDN1	descending	grooming	Braun et al. 2024, Hampel et al 2015	NA
DNge011	aDN1	descending	grooming	Hampel et al 2015	NA
DNge078	aDN2	descending	grooming	Braun et al. 2024, Hampel et al 2015	NA
DNge012	aDN1	descending	grooming	Hampel et al 2015	NA
DNg100	BDN2	descending	walking	Sapkal et al. 2024; Pugliese et al. 2025	NA
DNp02	NA	descending	escape_takeoff	Dombrovski et al. 2023	NA
DNc01	SIFa	descending	neuromodulatory	Martelli et al. 2017 (immuno)	NA
DNc02	SIFa	descending	neuromodulatory	Martelli et al. 2017 (immuno)	NA
DNp07	NA	descending	landing	Ache et al. 2019	NA
DNp10	NA	descending	landing	Ache et al. 2019	NA
DNp09	NA	descending	halting	Bidaye et al. 2020, Braun et al. 2024; Zacarias et al., 2018	NA
DNp11	NA	descending	escape_takeoff	Dombrovski et al. 2023	NA
DNp35	NA	descending	escape_takeoff	putative, Cheong & Eichler 2023	NA
DNg22	NA	descending	neuromodulatory	Song et al., 2023 (immuno)	NA
DNg70	NA	descending	neuromodulatory	Mollá-Albaladejo et al., 2024 (scRNA-seq, unsure)	NA
DNp32	NA	descending	neuromodulatory	Carlsson et al., 2010 (immuno)	NA
DNg30	SPN, ICLI	descending	neuromodulatory	Jiang et al., 2013 (immuno)	NA
DNg34	OA-VPM1, aDT8	descending	octopaminergic	Certel et al., 2010, Babski et al., 2024	NA
DNp13	pMN1	descending	reproduction	Wang et al. 2020, Lillvis et al. 2024	NA
DNp15	NA	descending	steering	Erginkaya et al. 2023 (walking)	NA
DNp17	NA	descending	steering	Jan Ache - Neuroethology poster	NA
DNp37	vpoDN_pMN2	descending	reproduction	Wang et al. 2021	NA
DNp42	NA	descending	walking	Braun et al. 2024	NA
MDN	DNp50	descending	walking	Bidaye et al 2014	NA
DNpe048	SMP367	descending	neuromodulatory	González Segarra et al., 2023 (transgenics)	NA
DNp27	NA	descending	neuromodulatory	Meiselman et al., 2022 (immuno); Brown et al. 2024 (intersection); Chen et al., 2015 (immuno)	NA
DNp30	DSKMP1A	descending	hunger	Soderberg et al., 2012 (immuno)	NA
DNp62	DSKMP1B	descending	hunger	Soderberg et al., 2012 (immuno)	NA
DNp29	NPFP1	descending	hunger	Krashes et al. 2009 (immuno)	NA
oviDNb	oviDNb	descending	reproduction	Wang et al 2020	NA
oviDNa_b	oviDNb	descending	reproduction	Wang et al 2020	NA
oviDNa_a	oviDNa	descending	reproduction	Wang et al 2020	NA
oviDNa	oviDNa	descending	reproduction	Wang et al 2020	NA
DNg26	NA	descending	reproduction	Gautham et al 2024 ?????	NA
DNp03	NA	descending	flight	Buchsbaum et al. 2024	NA
DNp04	NA	descending	escape_takeoff	Dombrovski et al. 2023	NA
DNp06	NA	descending	escape_takeoff	Kim et al. 2023	NA
LC4	NA	visual_projection	visual_loom	Klapoetke et al 2022, Kim et al 2023, Wu et al 2016, Panser et al 2016	NA
LC16	NA	visual_projection	visual_loom	Sen et al 2017, Cazale-Debat et al 2024, Klapoetke et al 2022, Turner et al 2022, Wu et al 2016, Panser et al 2016	NA
LC12	NA	visual_projection	visual_object,visual_loom	Klapoetke et al 2022, Turner et al 2022, Wu et al 2016	NA
LC17	NA	visual_projection	visual_object,visual_loom	Wu et al 2016, Klapoetke et al 2022, Turner et al 2022, Panser et al 2016	NA
LPLC1	NA	visual_projection	visual_loom	Wu et al 2016, Klapoetke et al 2022, Kim et al 2023, Panser et al 2016	NA
LPLC2	NA	visual_projection	visual_small_object,visual_loom	Wu et al 2016, Klapoetke et al 2022, Turner et al 2022, Kim et al 2023, Panser et al 2016	NA
LT52	NA	visual_projection	visual_front_leg_feedback	Hartman et al 2025	NA
LC13	NA	visual_projection	visual_small_object	Wu et al 2016, Kim et al 2023	NA
LC10d	NA	visual_projection	visual_small_object	Ribeiro et al 2018, Wu et al 2016	NA
LC10c	NA	visual_projection	visual_small_object	Ribeiro et al 2018, Wu et al 2016	NA
LC10b	NA	visual_projection	visual_small_object	Ribeiro et al 2018, Wu et al 2016	NA
LC10a	NA	visual_projection	visual_small_object	Ribeiro et al 2018, Sten et al 2021, Wu et al 2016	NA
LC9	NA	visual_projection	visual_small_object,visual_loom	Turner et al. 2022, Aptekar et al 2015, Bidaye et al 2020, Wu et al 2016, Panser et al 2016	NA
LC11	NA	visual_projection	visual_small_object	Klapoetke et al 2022, Turner et al 2022, Keleş et al 2020, Keleş & Frye 2017, Tanaka & Clark 2020, Wu et al 2016, Kim et al 2023, Panser et al 2016; Tanaka & Clark 2020	NA
LC15	NA	visual_projection	visual_large_objects,visual_thin_vertical_bar	Wu et al 2016, Klapoetke et al 2022, Panser et al 2016	NA
LC18	NA	visual_projection	visual_small_object	Wu et al 2016, Klapoetke et al 2022, Turner et al 2022, Panser et al 2016	NA
LC21	NA	visual_projection	visual_small_object	Wu et al 2016, Klapoetke et al 2022, Turner et al 2022, Panser et al 2016	NA
LC25	NA	visual_projection	visual_thin_vertical_bar	Wu et al 2016, Klapoetke et al 2022	NA
LC26	NA	visual_projection	visual_small_object,visual_loom	Turner et al 2022	NA
LC6	NA	visual_projection	visual_small_object,visual_loom	Turner et al 2022, Wu et al 2016, Panser et al 2016	NA
DNg66	OA-VUMd4	descending	octopaminergic	Babski et al., 2024	NA
DNg104	VPM2	descending	octopaminergic	Babski et al., 2024	NA
DNge138	OA-VUMd1	descending	octopaminergic	Babski et al., 2024	NA
DNge149	OA-VUMd2	descending	octopaminergic	Babski et al., 2024	NA
DNge150	OA-VUMd3	descending	octopaminergic	Babski et al., 2024	NA
DNge152	OA-VUMd2	descending	octopaminergic	Babski et al., 2024	NA
DNge172	mute	descending	reproduction	Braun et al. 2024	NA
DNa12	aSP22	descending	abdomen_motion	McKellar et al. 2019	NA
AN06B011	LAL-PS-AN, AN_multi_10	ascending	walking	Fujiwara et al., 2020	NA
AN27X008	MsAHN, AHN, MDHn	ascending	flight	Cheong et al., 2024	NA
AN03A001	SS42740	ascending	walking	Chen et al., 2023	NA
SAG	AN_SMP_2	ascending	reproduction	Feng et al. 2014	NA
dMS9	NA	ascending	wing_vibration	Lillvis et al 2024	NA
vMS13	NA	ascending	wing_vibration	Lillvis et al 2024	NA
vMS16	NA	ascending	wing_vibration	Lillvis et al 2024	NA
AN08B134	SS31232	ascending	proboscis_extension	Chen et al., 2023	NA
AN27X005	SS29579	ascending	walking	Chen et al., 2023	NA
AN10B001	SS51046	ascending	turning	Chen et al., 2023	NA
AN10B005	SS27485	ascending	rest	Chen et al., 2023	NA
AN19A018	BRK1, BRK2, AN_GNG_53,BRK3, BRK4, AN_GNG_54,BRK5, BRK6, AN_GNG_76	ascending	halting	Sapkal et al., 2024	NA
AN17A026	TwoLumps	ascending	walking	Sen et al., 2017	NA
AN05B102a	PPN1	ascending	pheromone	Kallman et al., 2015	NA
AN08B031	vPR13	ascending	wing_vibration	Lillvis et al., 2024	NA
AN08B043	vPR13	ascending	wing_vibration	Lillvis et al., 2024	NA
AN08B059	vPR13	ascending	wing_vibration	Lillvis et al., 2024	NA
AN08B069	vPR13	ascending	wing_vibration	Lillvis et al., 2024	NA
AN09B017	vAB3	ascending	pheromone	Clowney et al., 2015	NA
AN27X004	MtAHN	ascending	flight	Cheong et al., 2024	NA
MeTu1	NA	visual_projection	visual_thin_vertical_bar	Garner et al 2024	NA
MeTu2a	MeTu-DRA	visual_projection	visual_polarized_light	Garner et al 2024, Kind et al 2021, Hardcastle et al 2021	NA
MeTu2b	MeTu-DRA	visual_projection	visual_polarized_light	Garner et al 2024, Kind et al 2021, Hardcastle et al 2021	NA
MeTu3a	NA	visual_projection	visual_polarized_light	Garner et al 2024	NA
MeTu3b	NA	visual_projection	visual_chromatic	Garner et al 2024	NA
MeTu3c	NA	visual_projection	visual_chromatic	Garner et al 2024	NA
aMe12	NA	visual_projection	visual_chromatic	Kind et al 2021	NA
MTe50	ML-VPN1	visual_projection	visual_chromatic	Kind et al 2021	NA
MeMe_e10	MeMe-DRA	visual_projection	visual_polarized_light	Hardcastle et al 2021	NA
DNb08	NA	descending	walking	Pugliese et al 2025	NA
