## Supplementary material for "Distributed control circuits across a brain-and-cord connectome": supplemental_data_8.csv

issue	min_x	min_y	min_z	max_x	max_y	max_z
tunnel of death	86240	24188	1504	100628	41809	2229
tunnel of death	85969	34825	2230	100310	44999	2959
tunnel of death	89471	35922	2935	113945	46013	3691
tunnel of death	113941	38078	3195	126443	48442	3691
tunnel of death	126446	35586	3145	139404	45760	3691
tunnel of death	139380	35978	3007	150973	42310	3506
tunnel of death	146357	35253	2605	153882	41070	3005
tunnel of death	149234	34279	2019	153801	39355	2603
T2 blowout	99778	176438	3251	104086	181975	3687
T1 soup	146730	194587	4441	148357	198226	4616
champagne patch	116523	204075	5478	119830	208313	5620
champagne patch	114396	201794	5620	123629	209989	5882
champagne patch	115172	202544	5885	122619	211033	5975
champagne patch	111512	200317	5975	124825	215415	6385
champagne patch	116261	205698	6385	122632	213127	6495
left VLP blowout	156321	24155	3251	163691	29468	3454
dorsal CB wavy patch	134418	32160	4852	142747	44743	5109
dorsal CB wavy patch	127114	36447	4536	142748	47412	4852
dorsal esophageal crush	117293	25283	2884	128158	33914	3170
dorsal esophageal crush	117339	23010	3169	128157	28054	3352
dorsal esophageal crush	117413	16334	3351	128158	25926	3738
butt wiggle	88387	236835	6076	111269	255615	6226
